# The prevalence and distribution in genomes of low-complexity, amyloid-like, reversible, kinked segment (LARKS), a common structural motif in amyloid-like fibrils

**DOI:** 10.1101/2020.12.08.415679

**Authors:** Michael P. Hughes, Luki Goldschmidt, David S. Eisenberg

## Abstract

Membraneless Organelles (MLOs) are vital and dynamic reaction centers in cells that organize metabolism in the absence of a membrane. Multivalent interactions between protein Low-Complexity Domains (LCDs) contribute to MLO organization. Our previous work used computational methods to identify structural motifs termed Low-complexity Amyloid-like Reversible Kinked Segments (LARKS) that can phase-transition to form hydrogels and are common in human proteins that participate in MLOs. Here we searched for LARKS in proteomes of six model organisms: *Homo sapiens, Drosophila melanogaster, Plasmodium falciparum, Saccharomyces cerevisiae, Mycobacterium tuberculosis*, and *Escherichia coli*. We find LARKS are abundant in *M. tuberculosis, D. melanogaster*, and *H. sapiens*, but not in *S. cerevisiae* or *P. falciparum*. Abundant LARKS require high glycine content, which enables kinks to form in LARKS as is illustrated in the known LARKS-rich amyloid structures of TDP43, FUS, and hnRNPA2, three proteins that participate in MLOs. These results support the idea of LARKS as an evolved structural motif and we offer the LARKSdb webserver which permits users to search for LARKS in their protein sequences of interest.
