## Supplemental Table 1 for "The prevalence and distribution in genomes of low-complexity, amyloid-like, reversible, kinked segment (LARKS), a common structural motif in amyloid-like fibrils"

### Sheet: Sheet1
E. coli
# refrence proteins:	4313
# sample proteins:	93
# unmapped proteins	15
GO	Name(id)	Pop #	Sample #	expected	enirhced	Fold Enrichment	raw P value	FDR
molFxn	secondary active transmembrane transporter activity (GO:0015291)	90	9	1.63	+	5.53	5.25e-05	0.0289
molFxn	active ion transmembrane transporter activity (GO:0022853)	92	9	1.66	+	5.41	6.16e-05	0.0226
molFxn	inorganic molecular entity transmembrane transporter activity (GO:0015318)	174	13	3.15	+	4.13	1.93e-05	0.0142
cellComp	membrane protein complex (GO:0098796)	176	10	3.18	+	3.14	0.00149	0.0273
cellComp	integral component of plasma membrane (GO:0005887)	510	23	9.22	+	2.49	2.88e-05	0.00067
M. tuberculosis
# refrence proteins:	3993
# sample proteins:	200
# unmapped proteins	62
GO	Name(id)	Pop #	Sample #	expected	enirhced	Fold Enrichment	raw P value	FDR
bioProcess	Unclassified (UNCLASSIFIED)	1758	103	60.76	+	1.7	8.51e-13	1.84e-09
molFxn	Unclassified (UNCLASSIFIED)	1602	104	55.37	+	1.88	1.77e-16	1.29e-13
cellComp	Unclassified (UNCLASSIFIED)	1702	91	58.82	+	1.55	6.63e-08	2.47e-06
P. falciparum
# refrence proteins:	5441
# sample proteins:	258
# unmapped proteins	13
GO	Name(id)	Pop #	Sample #	expected	enirhced	Fold Enrichment	raw P value	FDR
molFxn	catalytic activity (GO:0003824)	1434	36	64.57	-	0.56	2.6e-05	0.0349
S. cerevisiae
# refrence proteins:	6049
# sample proteins:	336
# unmapped proteins	98
GO	Name(id)	Pop #	Sample #	expected	enirhced	Fold Enrichment	raw P value	FDR
bioProcess	fungal-type cell wall beta-glucan biosynthetic process (GO:0070880)	9	4	0.35	+	11.3	0.00109	0.0475
bioProcess	positive regulation of protein localization to nucleus (GO:1900182)	9	4	0.35	+	11.3	0.00109	0.0467
bioProcess	(1->3)-beta-D-glucan biosynthetic process (GO:0006075)	9	4	0.35	+	11.3	0.00109	0.0463
bioProcess	nucleosome assembly (GO:0006334)	19	6	0.75	+	8.03	0.000267	0.017
bioProcess	regulation of mRNA stability (GO:0043488)	19	6	0.75	+	8.03	0.000267	0.0168
bioProcess	NLS-bearing protein import into nucleus (GO:0006607)	16	5	0.63	+	7.94	0.000922	0.0425
bioProcess	tRNA transport (GO:0051031)	20	6	0.79	+	7.62	0.000336	0.0202
bioProcess	positive regulation of histone modification (GO:0031058)	17	5	0.67	+	7.48	0.00116	0.0468
bioProcess	negative regulation of translation (GO:0017148)	36	9	1.42	+	6.35	3.69e-05	0.00334
bioProcess	regulation of phosphoprotein phosphatase activity (GO:0043666)	37	9	1.46	+	6.18	4.44e-05	0.00389
bioProcess	'de novo' protein folding (GO:0006458)	25	6	0.98	+	6.1	0.000917	0.0426
bioProcess	positive regulation of transcription from RNA polymerase II promoter in response to stress (GO:0036003)	46	8	1.81	+	4.42	0.000863	0.0408
bioProcess	positive regulation of transcription elongation from RNA polymerase II promoter (GO:0032968)	47	8	1.85	+	4.33	0.000978	0.0428
bioProcess	chromatin remodeling (GO:0006338)	90	12	3.54	+	3.39	0.000431	0.024
bioProcess	nuclear-transcribed mRNA catabolic process (GO:0000956)	107	14	4.21	+	3.33	0.000173	0.0114
bioProcess	response to heat (GO:0009408)	88	11	3.46	+	3.18	0.0012	0.0477
bioProcess	fungal-type cell wall organization (GO:0031505)	189	23	7.44	+	3.09	4.23e-06	0.000502
bioProcess	positive regulation of catalytic activity (GO:0043085)	205	20	8.07	+	2.48	0.000448	0.0247
bioProcess	ribonucleoprotein complex subunit organization (GO:0071826)	197	19	7.75	+	2.45	0.000698	0.0349
bioProcess	negative regulation of nucleic acid-templated transcription (GO:1903507)	275	23	10.82	+	2.13	0.00093	0.0418
molFxn	1,3-beta-glucanosyltransferase activity (GO:0042124)	9	5	0.35	+	14.12	0.000113	0.0178
molFxn	heat shock protein binding (GO:0031072)	26	8	1.02	+	7.82	2.9e-05	0.00814
molFxn	protein phosphatase regulator activity (GO:0019888)	31	8	1.22	+	6.56	8.33e-05	0.0162
molFxn	RNA polymerase II regulatory region sequence-specific DNA binding (GO:0000977)	97	13	3.82	+	3.41	0.000238	0.0301
molFxn	mRNA binding (GO:0003729)	197	26	7.75	+	3.35	2.32e-07	0.000294
molFxn	enzyme activator activity (GO:0008047)	137	17	5.39	+	3.15	6.38e-05	0.0134
molFxn	transcription regulator activity (GO:0140110)	267	25	10.51	+	2.38	0.000107	0.0181
cellComp	nuclear pore central transport channel (GO:0044613)	14	6	0.55	+	10.89	6.85e-05	0.00419
cellComp	cell surface (GO:0009986)	20	7	0.79	+	8.9	4.73e-05	0.00347
cellComp	anchored component of membrane (GO:0031225)	65	16	2.56	+	6.26	4.01e-08	6.31e-06
cellComp	extracellular region (GO:0005576)	123	28	4.84	+	5.79	1.24e-12	1.36e-09
cellComp	fungal-type cell wall (GO:0009277)	132	25	5.19	+	4.81	6.58e-10	1.81e-07
cellComp	P-body (GO:0000932)	51	9	2.01	+	4.49	0.000375	0.0187
cellComp	cytoplasmic stress granule (GO:0010494)	94	15	3.7	+	4.06	1.28e-05	0.001
cellComp	nucleoplasm part (GO:0044451)	254	23	9.99	+	2.3	0.000312	0.0164
D. melanogastor
# refrence proteins:	13767
# sample proteins:	674
# unmapped proteins	29
GO	Name(id)	Pop #	Sample #	expected	enirhced	Fold Enrichment	raw P value	FDR
bioProcess	regulation of transcriptional start site selection at RNA polymerase II promoter (GO:0001178)	8	8	0.37	+	21.34	1.44e-07	1.49e-05
bioProcess	negative regulation of RNA splicing (GO:0033119)	8	5	0.37	+	13.34	0.000169	0.00888
bioProcess	regulation of mRNA 3'-end processing (GO:0031440)	13	8	0.61	+	13.13	1.87e-06	0.000169
bioProcess	male courtship behavior, veined wing generated song production (GO:0045433)	14	5	0.66	+	7.62	0.00122	0.0455
bioProcess	body morphogenesis (GO:0010171)	26	9	1.22	+	7.39	1.69e-05	0.0011
bioProcess	mRNA cis splicing, via spliceosome (GO:0045292)	21	7	0.98	+	7.11	0.000181	0.00941
molFxn	AT DNA binding (GO:0003680)	5	4	0.23	+	17.08	0.000418	0.0233
molFxn	steroid hormone receptor activity (GO:0003707)	16	8	0.75	+	10.67	5.99e-06	0.00063
molFxn	nuclear receptor activity (GO:0004879)	18	8	0.84	+	9.49	1.18e-05	0.00104
molFxn	mRNA 3'-UTR binding (GO:0003730)	38	12	1.78	+	6.74	1.48e-06	0.000168
molFxn	single-stranded RNA binding (GO:0003727)	37	11	1.73	+	6.35	6.59e-06	0.000668
molFxn	DNA-binding transcription activator activity, RNA polymerase II-specific (GO:0001228)	88	22	4.12	+	5.34	2.72e-09	4.55e-07
molFxn	DNA-binding transcription factor binding (GO:0140297)	66	12	3.09	+	3.88	0.000168	0.0117
molFxn	transcription coactivator activity (GO:0003713)	70	12	3.28	+	3.66	0.000273	0.0162
molFxn	RNA polymerase II regulatory region DNA binding (GO:0001012)	267	42	12.51	+	3.36	1.13e-10	2.13e-08
molFxn	structural constituent of chitin-based cuticle (GO:0005214)	132	17	6.18	+	2.75	0.000364	0.0207
molFxn	Unclassified (UNCLASSIFIED)	2891	176	135.45	+	1.3	0.000216	0.0134
cellComp	omega speckle (GO:0035062)	4	4	0.19	+	21.34	0.000241	0.0138
cellComp	precatalytic spliceosome (GO:0071011)	144	20	6.75	+	2.96	4.45e-05	0.00341
cellComp	polytene chromosome (GO:0005700)	206	25	9.65	+	2.59	6.41e-05	0.00465
cellComp	presynapse (GO:0098793)	154	18	7.22	+	2.49	0.00107	0.0491
cellComp	transcription factor complex (GO:0005667)	176	20	8.25	+	2.43	0.000626	0.0332
cellComp	extracellular matrix (GO:0031012)	212	24	9.93	+	2.42	0.000172	0.0103
cellComp	chromatin (GO:0000785)	293	28	13.73	+	2.04	0.000845	0.0431
H. sapiens
# refrence proteins:	20996
# sample proteins:	1007
# unmapped proteins	87
GO	Name(id)	Pop #	Sample #	expected	enirhced	Fold Enrichment	raw P value	FDR
bioProcess	regulation of neural retina development (GO:0061074)	6	5	0.26	+	19.02	4.82e-05	0.00355
bioProcess	detoxification of copper ion (GO:0010273)	16	12	0.7	+	17.12	4.56e-10	7.63e-08
bioProcess	noradrenergic neuron differentiation (GO:0003357)	7	5	0.31	+	16.3	7.98e-05	0.00557
bioProcess	hindgut morphogenesis (GO:0007442)	7	4	0.31	+	13.04	0.000803	0.0422
bioProcess	cellular response to zinc ion (GO:0071294)	24	13	1.05	+	12.36	1.61e-09	2.52e-07
bioProcess	cellular zinc ion homeostasis (GO:0006882)	33	16	1.45	+	11.07	7.44e-11	1.46e-08
bioProcess	telencephalon regionalization (GO:0021978)	13	6	0.57	+	10.53	9.12e-05	0.00626
bioProcess	forebrain neuron fate commitment (GO:0021877)	11	5	0.48	+	10.37	0.000382	0.0213
bioProcess	intermediate filament organization (GO:0045109)	23	10	1.01	+	9.92	6.21e-07	6.41e-05
bioProcess	cellular response to copper ion (GO:0071280)	30	13	1.31	+	9.89	1.31e-08	1.81e-06
bioProcess	protein heterotrimerization (GO:0070208)	14	6	0.61	+	9.78	0.000126	0.0083
bioProcess	eyelid development in camera-type eye (GO:0061029)	13	5	0.57	+	8.78	0.000699	0.0375
bioProcess	cornification (GO:0070268)	112	43	4.91	+	8.76	1.08e-23	3.57e-21
bioProcess	positive regulation of mRNA splicing, via spliceosome (GO:0048026)	21	8	0.92	+	8.69	1.83e-05	0.00143
bioProcess	trophectodermal cell differentiation (GO:0001829)	16	6	0.7	+	8.56	0.000225	0.0136
bioProcess	cellular response to cadmium ion (GO:0071276)	38	14	1.67	+	8.41	1.91e-08	2.57e-06
bioProcess	peptide cross-linking (GO:0018149)	60	22	2.63	+	8.37	1.84e-12	4.07e-10
bioProcess	GABAergic neuron differentiation (GO:0097154)	14	5	0.61	+	8.15	0.000917	0.0473
bioProcess	embryonic digestive tract morphogenesis (GO:0048557)	18	6	0.79	+	7.61	0.000378	0.0211
bioProcess	regulation of alternative mRNA splicing, via spliceosome (GO:0000381)	66	20	2.89	+	6.92	3.12e-10	5.39e-08
bioProcess	negative regulation of mRNA splicing, via spliceosome (GO:0048025)	20	6	0.88	+	6.85	0.000602	0.0324
bioProcess	hair follicle morphogenesis (GO:0031069)	25	7	1.1	+	6.39	0.000301	0.0174
bioProcess	mRNA cis splicing, via spliceosome (GO:0045292)	33	9	1.45	+	6.22	4.98e-05	0.00365
bioProcess	mRNA destabilization (GO:0061157)	30	8	1.31	+	6.09	0.000149	0.00959
bioProcess	endochondral ossification (GO:0001958)	28	7	1.23	+	5.71	0.000539	0.0293
bioProcess	proximal/distal pattern formation (GO:0009954)	32	8	1.4	+	5.71	0.000217	0.0133
bioProcess	skeletal muscle cell differentiation (GO:0035914)	52	12	2.28	+	5.27	1.22e-05	0.000996
bioProcess	dopaminergic neuron differentiation (GO:0071542)	31	7	1.36	+	5.15	0.000906	0.0471
bioProcess	collagen fibril organization (GO:0030199)	47	10	2.06	+	4.86	0.000116	0.00783
bioProcess	mRNA stabilization (GO:0048255)	43	9	1.88	+	4.78	0.000282	0.0165
bioProcess	mRNA export from nucleus (GO:0006406)	109	22	4.78	+	4.61	2.68e-08	3.53e-06
bioProcess	cell differentiation in spinal cord (GO:0021515)	55	11	2.41	+	4.56	8.7e-05	0.00599
bioProcess	mRNA 3'-end processing (GO:0031124)	81	16	3.55	+	4.51	2.67e-06	0.000248
bioProcess	forelimb morphogenesis (GO:0035136)	41	8	1.8	+	4.45	0.000914	0.0474
bioProcess	thymus development (GO:0048538)	47	9	2.06	+	4.37	0.0005	0.0273
bioProcess	embryonic placenta development (GO:0001892)	86	16	3.77	+	4.25	5.24e-06	0.000468
bioProcess	endocrine system development (GO:0035270)	126	20	5.52	+	3.62	3.21e-06	0.000297
bioProcess	dorsal/ventral pattern formation (GO:0009953)	82	13	3.59	+	3.62	0.000166	0.0106
bioProcess	embryonic skeletal system morphogenesis (GO:0048704)	95	14	4.16	+	3.36	0.000188	0.0117
bioProcess	cell fate specification (GO:0001708)	89	13	3.9	+	3.33	0.000341	0.0194
bioProcess	cellular response to BMP stimulus (GO:0071773)	105	15	4.6	+	3.26	0.000153	0.00977
bioProcess	regulation of gene silencing by miRNA (GO:0060964)	86	12	3.77	+	3.18	0.00082	0.0427
bioProcess	hindbrain development (GO:0030902)	154	21	6.75	+	3.11	1.51e-05	0.00122
bioProcess	ear morphogenesis (GO:0042471)	121	16	5.3	+	3.02	0.000208	0.0127
bioProcess	negative regulation of transcription by RNA polymerase II (GO:0000122)	857	112	37.55	+	2.98	8.48e-23	2.59e-20
bioProcess	osteoblast differentiation (GO:0001649)	127	16	5.56	+	2.88	0.000341	0.0194
bioProcess	mesenchymal cell differentiation (GO:0048762)	155	19	6.79	+	2.8	0.000137	0.00883
bioProcess	stem cell differentiation (GO:0048863)	158	19	6.92	+	2.74	0.000171	0.0108
bioProcess	anterior/posterior pattern specification (GO:0009952)	218	26	9.55	+	2.72	1.35e-05	0.00109
bioProcess	positive regulation of transcription by RNA polymerase II (GO:0045944)	1214	144	53.19	+	2.71	1.8e-25	6.98e-23
bioProcess	protein localization to nucleus (GO:0034504)	165	19	7.23	+	2.63	0.000282	0.0165
bioProcess	heart morphogenesis (GO:0003007)	250	26	10.95	+	2.37	0.000117	0.00782
bioProcess	transcription by RNA polymerase II (GO:0006366)	492	50	21.56	+	2.32	1.92e-07	2.25e-05
bioProcess	negative regulation of growth (GO:0045926)	247	25	10.82	+	2.31	0.000321	0.0184
bioProcess	regulation of transmembrane receptor protein serine/threonine kinase signaling pathway (GO:0090092)	239	24	10.47	+	2.29	0.000469	0.0257
bioProcess	negative regulation of cell differentiation (GO:0045596)	712	58	31.2	+	1.86	2.06e-05	0.00158
bioProcess	negative regulation of multicellular organismal process (GO:0051241)	1207	79	52.89	+	1.49	0.000715	0.0379
molFxn	structural constituent of epidermis (GO:0030280)	16	9	0.7	+	12.84	4.33e-07	6.13e-05
molFxn	extracellular matrix structural constituent conferring tensile strength (GO:0030020)	41	18	1.8	+	10.02	1.77e-11	3.18e-09
molFxn	platelet-derived growth factor binding (GO:0048407)	12	5	0.53	+	9.51	0.000523	0.0344
molFxn	mRNA 3'-UTR AU-rich region binding (GO:0035925)	26	7	1.14	+	6.14	0.000368	0.0265
molFxn	pre-mRNA binding (GO:0036002)	37	9	1.62	+	5.55	0.000106	0.00852
molFxn	structural constituent of nuclear pore (GO:0017056)	29	7	1.27	+	5.51	0.000645	0.0407
molFxn	E-box binding (GO:0070888)	50	10	2.19	+	4.56	0.000181	0.0139
molFxn	SMAD binding (GO:0046332)	81	15	3.55	+	4.23	1.08e-05	0.00109
molFxn	chromatin DNA binding (GO:0031490)	109	19	4.78	+	3.98	1.66e-06	0.000194
molFxn	RNA polymerase II distal enhancer sequence-specific DNA binding (GO:0000980)	99	17	4.34	+	3.92	6.92e-06	0.000734
molFxn	DNA-binding transcription repressor activity, RNA polymerase II-specific (GO:0001227)	245	41	10.74	+	3.82	6.01e-12	1.17e-09
molFxn	RNA polymerase II proximal promoter sequence-specific DNA binding (GO:0000978)	548	94	24.01	+	3.91	1.22e-26	4.07e-24
molFxn	single-stranded RNA binding (GO:0003727)	91	15	3.99	+	3.76	3.61e-05	0.00325
molFxn	DNA-binding transcription activator activity, RNA polymerase II-specific (GO:0001228)	445	73	19.5	+	3.74	6.91e-20	1.79e-17
molFxn	mRNA binding (GO:0003729)	257	43	11.26	+	3.82	1.83e-12	3.72e-10
molFxn	structural constituent of cytoskeleton (GO:0005200)	103	14	4.51	+	3.1	0.000396	0.0276
molFxn	transcription corepressor activity (GO:0003714)	242	27	10.6	+	2.55	3.63e-05	0.0032
molFxn	transcription coactivator activity (GO:0003713)	324	34	14.2	+	2.39	1.19e-05	0.00118
molFxn	transcription factor binding (GO:0008134)	685	60	30.02	+	2	1.51e-06	0.000181
molFxn	protein domain specific binding (GO:0019904)	704	55	30.85	+	1.78	9.31e-05	0.00763
cellComp	collagen type V trimer (GO:0005588)	3	3	0.13	+	22.82	0.00134	0.0355
cellComp	keratin filament (GO:0045095)	101	49	4.43	+	11.07	1.72e-30	1.17e-27
cellComp	cornified envelope (GO:0001533)	65	25	2.85	+	8.78	2.36e-14	3e-12
cellComp	nuclear euchromatin (GO:0005719)	31	11	1.36	+	8.1	8.7e-07	4.32e-05
cellComp	cytoplasmic stress granule (GO:0010494)	66	11	2.89	+	3.8	0.000356	0.011
cellComp	Cajal body (GO:0015030)	55	9	2.41	+	3.73	0.00135	0.0348
cellComp	catalytic step 2 spliceosome (GO:0071013)	87	13	3.81	+	3.41	0.00028	0.00877
cellComp	SWI/SNF superfamily-type complex (GO:0070603)	81	12	3.55	+	3.38	0.000509	0.015
cellComp	RNA polymerase II transcription factor complex (GO:0090575)	164	20	7.19	+	2.78	9.81e-05	0.00339
cellComp	nuclear speck (GO:0016607)	398	45	17.44	+	2.58	5.01e-08	2.84e-06
cellComp	protein-DNA complex (GO:0032993)	171	18	7.49	+	2.4	0.00134	0.0351
